# PPAR-δ rather than PPAR-γ is likely to be the key modulator of central carbon metabolism in human adipocytes

**DOI:** 10.1101/2025.11.08.687092

**Authors:** Leilei Sun, Martin Wabitsch, Jian Yang, Meena Kishore Sakharkar

## Abstract

Adipogenesis involves adipocyte differentiation and synthesis and storage of fats. PPAR-γ is the master regulator of adipogenesis and regulates genes for adipocyte differentiation, lipogenesis, adipocyte survival and adipokine secretion. Central carbon metabolism (CCM) comprises of three key pathways, glycolysis, tricarboxylic acid cycle and pentose phosphate pathway. CCM utilizes carbon sources to provide energy and building blocks for lipogenesis. Although several targets of PPAR-γ have been identified in the CCM pathways, the exact process of how PPAR-γ modulates adipogenesis via CCM remains elusive. In this study, we used real time-qPCR and metabolic arrays for CCM to understand the effect of PPAR activation by PPAR-γ agonist 15d-PGJ2 on CCM and its role in adipogenesis. Our data show that PPAR-δ is likely the target of 15d-PGJ2 and the key modulator of adipogenesis in human SGBS adipocytes at least under current experimental conditions. Further studies are warranted to fully understand the regulation of CCM in adipocytes.
