## Supplementary table 1 for "PPAR-δ rather than PPAR-γ is likely to be the key modulator of central carbon metabolism in human adipocytes"

### Sheet: Genes
Symbol	Log2(FC)_x000D_	p Value
CECR1	-3.53317	0.0204192
AMPD3	-3.1711	0.0054213
SLC16A4	-2.56707	0.0109485
CDA	-2.44734	0.0324776
ADCY7	-2.21376	9.15695e-05
SLC16A3	-1.82611	0.000473157
CMPK2	-1.60244	0.0195042
GAPDH	-1.57454	0.000457149
PFKFB4	-1.52689	0.000197636
TK1	-1.46602	0.0310992
BCAT1	1.0352	0.0147885
ENO3	1.05484	0.000496582
NME4	1.06042	0.000969417
G6PC3	1.09907	0.018489
GPI	1.11453	0.000600096
AHCYL1	1.13455	0.00344976
GLS-isoform 1	1.1596	0.000876241
ADSSL1	1.16368	0.00422397
PGK1	1.16672	0.0097828
GSS	1.17924	0.000159601
GFPT2	1.19812	0.00530633
SHMT2	1.20661	0.000350045
ADCY1	1.2068	0.00659923
HK1	1.20976	0.0238633
PFKM	1.25518	0.00167373
ALDH1B1	1.26132	0.0195536
GLDC	1.26409	0.00165626
ABHD12	1.2834	0.000448476
MTHFD1L	1.28605	0.00489941
IMPDH1	1.34469	0.00535653
AMT	1.37118	0.005116
PGAM4	1.38638	0.0111092
ACOT12	1.39725	0.0113504
CBS	1.43925	0.00114044
APRT	1.44302	0.000445163
SLC2A6	1.45689	0.0222467
SDHB	1.48269	0.000335711
CTH	1.52554	0.000887733
MDH2	1.54186	0.000343557
TKT	1.5623	0.000164217
GLUD1	1.60755	0.000232569
GOT2	1.62565	0.00619832
GNPNAT1	1.63259	0.000116563
MGLL	1.63767	1.19429e-05
DNMT3A	1.64822	0.000599904
GLUD2	1.67117	0.0221121
SLC1A4	1.67805	0.00352965
DCK	1.67848	0.00081983
ADA	1.68386	4.4439e-05
IDH3B	1.73377	0.000652359
SLC38A7	1.74611	0.00181143
PFKFB2	1.75473	0.00333421
PRPS1	1.76719	0.00134364
PDP1	1.7747	0.00332627
SLC2A5	1.78239	0.00159089
ACAD9	1.78502	0.00576195
AK2	1.79509	0.000861851
ACSBG2	1.80667	0.000277296
AHCYL2	1.84616	0.00160661
SDHC	1.85093	0.000100401
BHMT	1.8573	0.0120293
UCKL1	1.87883	0.00147951
SLC1A1	1.89186	0.00196506
AK5	1.90311	0.000244714
TYMS	1.93747	0.000257118
SLC1A2	1.94426	0.0172508
AK1	1.94811	6.38939e-06
ALDH7A1	1.99057	0.000115442
LDHA	2.00973	0.000114249
LDHB	2.02046	4.0484e-05
SLC2A8	2.05829	0.0219488
MAT2B	2.08981	0.000481523
UAP1	2.09482	0.000114835
CPT1B	2.09726	0.000616376
ME3	2.10148	0.00371273
ADPGK	2.10608	5.64181e-05
PDK2	2.109	0.00082968
DCTD	2.12103	4.54e-05
SLC16A6	2.1408	0.0148793
RPE	2.15063	1.35424e-05
TK2	2.17598	0.00172891
HK2	2.17732	0.000436503
ACO1	2.1783	0.000271513
PGM3	2.1842	0.000729376
PNP	2.21992	0.00290022
D2HGDH	2.23862	0.000338571
GUCA1B	2.25223	0.0127565
SLC25A1	2.26481	5.04099e-05
SDHA	2.31	0.00011664
FADS2	2.31164	9.29107e-05
ACSM3	2.32259	0.00843145
BCAT2	2.34146	0.000174756
HPRT1	2.36295	9.09931e-06
RRM2B	2.43236	0.000917854
TALDO1	2.43639	1.32412e-05
PDK1	2.46413	7.08961e-05
CAD	2.47565	0.00440013
CMPK1	2.47869	0.000268709
CPT1A	2.48953	0.000311189
SLC16A1	2.49727	0.000175539
ACSS3	2.5103	0.02269
DLST	2.51231	0.00622689
GFPT1	2.51335	1.21701e-05
PC	2.52134	0.000162632
PAFAH1B1	2.53785	0.000143466
AHCY	2.54699	3.76331e-05
ACADVL	2.56221	5.59669e-05
ME2	2.56644	6.34113e-05
MTR	2.56786	0.000582886
SUCLG1	2.59156	2.93342e-06
SLC16A7	2.60825	0.000228405
HMGCS2	2.6597	0.0354913
AK3	2.69303	4.94936e-05
GCLM	2.69789	6.8554e-06
NME1	2.69948	6.71034e-08
DTYMK	2.71695	0.000100945
BPGM	2.7247	0.000315064
PGM2	2.73518	0.000419712
ACAT1	2.7525	0.00616841
SUCLG2	2.78228	0.000414531
PAICS	2.80888	1.48133e-05
MTHFD2	2.80943	0.000174844
ACO2	2.81554	0.000223772
IDH3A	2.84226	6.15295e-05
IMPDH2	2.85639	0.000112381
SDHD	2.85895	8.45727e-05
GCSH	2.86366	6.06778e-07
PDHA1	2.87001	3.60093e-06
ADSS	2.87829	0.000229847
NT5C2	2.90779	0.000539808
ACSS1	2.91186	0.000807407
ECI2	2.91459	1.90091e-05
ATIC	2.92059	1.50321e-05
CTPS1	2.93128	1.88605e-05
ABHD6	2.93311	0.00026947
DHTKD1	2.94825	9.75265e-06
ETFB	2.95791	5.38367e-05
PGD	2.97178	4.28437e-06
SDHAF2	2.97265	3.57677e-06
GOT1	2.9908	3.63891e-05
SLC7A11	3.03107	3.08184e-06
ACSL3	3.06763	1.24048e-06
GPT2	3.08465	5.12385e-05
PDHB	3.08583	1.12701e-05
L2HGDH	3.08698	8.52508e-06
PGM1	3.09443	2.46333e-05
ACADS	3.11519	0.014094
GBE1	3.13566	7.91406e-06
NME6	3.14359	0.000123288
PPAT	3.14486	0.000800733
ADCY3	3.16812	0.0027446
ACSL4	3.18495	0.00214903
GUCY1B3	3.24962	0.0140747
PNPLA2	3.2728	0.000572941
ALDH2	3.27593	1.2044e-05
NME7	3.29492	2.46859e-05
AK6	3.30038	0.000185973
PDHX	3.34145	0.00015169
PDE4D	3.34319	0.010498
MTHFD2L	3.3571	0.00109972
ACAD10	3.37698	0.000506258
ACAA1	3.56371	0.00088149
PSAT1	3.58643	1.25591e-05
FH	3.60851	1.38436e-05
ADCY5	3.65238	2.30808e-05
HSD17B10	3.69874	9.78151e-05
CPT2	3.71787	5.67139e-06
RRM1	3.72935	1.67344e-05
SLC38A1	3.75952	2.28926e-05
UPP1	3.79758	0.000635037
UGP2	3.85211	1.53781e-06
UEVLD	3.85412	5.63574e-06
SLC16A12	3.8824	0.00622327
ADSL	3.88994	4.55287e-05
AK4	3.90599	0.000376661
ECHS1	3.91956	1.01922e-07
ACACA	3.93897	1.5e-05
PDP2	3.93994	2.95862e-05
PDE10A	3.97304	0.000938353
PSPH	4.0321	1.04956e-05
FASN	4.03311	0.001462
NNT	4.14297	7.20426e-06
UMPS	4.24144	8.07451e-07
MDH1	4.29276	1.29632e-05
LDHD	4.32157	0.0434732
SCP2	4.33129	7.5357e-05
PNPLA3	4.34932	3.4056e-06
DHFRL1	4.35661	0.000561524
GUCY1A2	4.4071	0.002102
ETFA	4.4351	1.22511e-05
GART	4.4357	6.66592e-05
ACAD8	4.49169	0.00101297
GCLC	4.49282	0.000318387
SUCLA2	4.50496	1.59867e-05
DHODH	4.52204	0.000281721
SLC1A3	4.62318	0.000256718
ACAD11	4.64721	2.95119e-05
MTHFD1	4.6597	7.89901e-06
MAT2A	4.69949	1.60465e-05
HSD17B4	4.83859	1.94536e-06
GPT	4.86525	9.71042e-05
ACADSB	4.9357	0.0006749
MLYCD	4.95371	3.71459e-08
AK9	4.99953	0.000323005
DLD	5.12765	8.75715e-06
ACLY	5.129	3.69931e-06
HMGCR	5.14763	0.000178678
ACSL5	5.15395	1.48536e-06
EHHADH	5.37856	0.000156295
DLAT	5.39866	6.03869e-05
HMGCS1	5.42507	0.000284581
ECH1	5.44561	5.31889e-05
ALDH9A1	5.58826	2.4687e-05
ACAT2	5.6083	2.28352e-06
HADHB	5.65935	1.1291e-05
IDH1	5.83317	1.28117e-06
ALDH3A2	5.83359	1.51814e-06
HADHA	5.85964	6.47693e-06
DHFR	6.20261	6.6978e-06
HADH	6.24643	1.1364e-05
ME1	6.40944	9.74499e-07
SLC2A4	6.63873	0.00275819
ACAA2	6.75849	1.31383e-05
SHMT1	6.80915	0.000152878
FADS1	7.13904	3.2704e-05
ACADL	7.23428	0.000166695
GPD1L	7.2472	2.3849e-05
ACSS2	7.4472	1.12581e-08
SCD	7.87495	1.75594e-05
PFKFB1	7.90617	2.91874e-07
ACADM	8.30395	3.7466e-06
LIPE	9.48314	0.00159232
ACSL1	9.56018	0.00548914
PDK4	12.092	2.04938e-05
ACACB	12.5373	5.11022e-06
GPD1	12.9333	0.000282249
PCK1	15.0506	1.57364e-06

### Sheet: Metabolites
	log2(FC)
NADH	-8.6152
NAAD	-7.0163
ATP	-6.6312
NAD	-6.5492
ADP	-6.4855
GDP-fucose	-6.0939
Fructose 1,6-bisphosphate	-5.7521
AMP	-5.2232
Glucose 1-phosphate	-5.1381
Sedoheptulose-bisP	-4.9109
NADPH	-4.8051
Methylmalonic acid	-4.7228
GDP	-4.6433
Fructose 1-phosphate	-4.6342
GMP	-4.6326
GTP	-4.3307
Ribose	-4.2816
Malonyl-CoA	-4.0812
UDP	-3.6269
UDP-glucose/UDP-mannose	-3.1885
Acetyl-CoA	-3.1592
GDP-glucose	-3.0973
GDP-mannose	-3.0973
UMP	-3.0774
Fumaric acid	-2.9255
2-Hydroxyglutaric acid	-2.8514
Malic acid	-2.7871
Glycerylphosphoethanolamine	-2.6741
Succinic acid	-2.662
N-Acetylglucosamine 1-phosphate	-2.5022
Glutaric Acid	-2.4217
IMP	-2.3407
ADP-ribose	-2.2462
Glucose-6P	-2.1628
Glyceraldehyde-3P	-2.0073
Succinyl-CoA	-2.0068
Glyceric acid	-1.9808
Acetoacetyl-CoA	-1.8146
cAMP	-1.7537
Deoxyribose 1P	-1.7466
Ribose-1P	-1.6984
DHAP	-1.6109
Lactic acid	-1.5969
D-Ribose 5-phosphate	-1.5655
Mannose-6P	-1.4342
Fructose 6-phosphate	-1.413
Glucosamine-6P	-1.3436
N-Acetylglucosamine 6-phosphate	-1.2927
Hs-CoA	-1.1098
UDP-NAcGal/UDP-NAcGlc	-1.0253
CDP	1.1334
Malonic acid	1.1505
FMN	1.3274
Itaconic acid	1.4205
Ribulose-bisP	1.4907
Glycerophosphoserine	1.8667
Glycolic acid	1.9638
Sedoheptulose-7P	1.9798
Acetoacetic acid	2.0638
Glucose	2.1627
2,3-Diphosphoglyceric acid	2.2915
1,3-Diphosphoglyceric acid	2.454
Cirtic acid	2.7277
3-Hydroxybutyric acid	3.0113
Isocitric acid	3.7504
cGMP	4.0048
3-Phosphoglyceric acid	4.6984
6-Phosphogluconate	4.7685
2-Phosphoglyceric acid	4.8121
